# ERM proteins regulate the shape and number of Endoplasmic Reticulum–Plasma Membrane Junctions in neurons

**DOI:** 10.1101/2025.06.18.660273

**Authors:** Huichao Deng, Jinbo Cheng, Richard D. Fetter, Guanghui Qin, Jianxiu Zhang, Xing Liang, Caitlin A Taylor, Mingjie Zhang, Xiandeng Wu, Kang Shen

**Affiliations:** Howard Hughes Medical Institute, Department of Biology, Stanford University, Stanford, CA, USA; School of Life Sciences, Southern University of Science and Technology, Shenzhen 518055, China; Department of Biochemistry and Biophysics, UC San Francisco, San Francisco, CA, 94158, USA; Department of Health Futures, Microsoft, Redmond, WA, USA; Department of Molecular and Cellular Physiology, Stanford University School of Medicine, Stanford, CA 94305, USA; Department of Biology, Stanford University, Stanford, CA 94305, USA; Knight Initiative of Brain Resilience, WuTsai Neuroscience Institute, Stanford University, Stanford, CA, USA

## Abstract

Endoplasmic Reticulum (ER) - Plasma Membrane (PM) Junctions (EPJs) are specialized contact sites between ER membrane and the inner leaflet of PM. These junctions are critical for lipid exchange and Ca^2+^ signaling. In excitable cells like neurons and muscle, EPJs further modulate membrane excitability by regulating Ca^2+^ homeostasis. The mechanisms controlling EPJ abundance and morphology remain poorly understood. Using *in vivo* fluorescence imaging and electron microscopy of *C. elegans* neurons, we showed that EPJs form discrete, patch-like structures distributed across the soma. Through a forward genetics screen, we identified two conserved ERM (Ezrin-Radixin-Moesin) proteins, FRM-4 and FRM-1, as key regulators of EPJ shape and abundance. Both proteins localize to EPJs and exhibit liquid-liquid phase separation properties (LLPS). *in vitro*, purified FRM-4 binds to FRM-1, and together bundle filamentous actin. However, their presence in LLPS condensates and actin-bundling activity are mutually exclusive. *In vivo*, F-actin cables surround—but do not penetrate—EPJs, where FRM proteins are enriched as phase-separated condensates. Loss of FRM-4, FRM-1, or disruption of F-actin led to increased mobility of EPJs that fused into fewer but enlarged junctions. Together, our findings demonstrate that FRM-4 and FRM-1 control EPJ morphology by organizing peri-junctional F-actin networks, thereby restricting EPJ mobility and fusion.
