## Supplemental Table 1 for "ERM proteins regulate the shape and number of Endoplasmic Reticulum–Plasma Membrane Junctions in neurons"

### Sheet: STRAINS
	Strain name	Genotype	Notes	Citation
Figure 1
Figure 1a, 1b	N2
Figure 1e	TV28625	wyIs988 V	wyIs988 = [pDHC280 ser-2Prom3::GFP::MAPPER 1.5 ng/ul, pDHC270 ser-2Prom3::mScarlet 5 ng/ul, Pord-1::GFP 50ng/ul].	This paper
Figure 1f	TV30902	wySi1063 IV; wyEx10915	wySi1063 = [des-2ps::StayGold::linker::esyt-2(DNA)::unc-54 UTR]. wyEx10915= [pDHC292 ser-2Prom3::mScarlet::MAPPER 1 ng/ul, myo-2::mCherry 2 ng/ul, DNA ladder].	This paper
Figure 2
Figure 2a, 2c	TV28625	wyIs988 V	wyIs988 = [pDHC280 ser-2Prom3::GFP::MAPPER 1.5 ng/ul, pDHC270 ser-2Prom3::mScarlet 5 ng/ul, Pord-1::GFP 50ng/ul].	This paper
	TV29114	frm-4 (wy1931) I; wyIs988	frm-4 (wy1931) = C24A11.8a.2:exon6:c.C472T:p.Q158X. wyIs988 = [pDHC280 ser-2Prom3::GFP::MAPPER 1.5 ng/ul, pDHC270 ser-2Prom3::mScarlet 5 ng/ul, Pord-1::GFP 50ng/ul].	This paper
	TV29477	frm-4 (wy1998) I; wyIs988 V	frm-4 (wy1998) = frm-4 whole gene delete. wyIs988 = [pDHC280 ser-2Prom3::GFP::MAPPER 1.5 ng/ul, pDHC270 ser-2Prom3::mScarlet 5 ng/ul, Pord-1::GFP 50ng/ul].	This paper
	TV29516	frm-4 (wy1998) I; wyIs988 V; wyEx10738	frm-4 (wy1998) = frm-4 whole gene delete. wyIs988 = [pDHC280 ser-2Prom3::GFP::MAPPER 1.5 ng/ul, pDHC270 ser-2Prom3::mScarlet 5 ng/ul, Pord-1::GFP 50ng/ul]. wyEx10738 = [pDHC329 ser-2Prom3::frm-4 C24A11.8 DNA 1.5 ng/ul, myo-2::mCherry 2ng/ul, DNA Ladder].	This paper
	TV29553	frm-1 (wy2021) I; wyIs988 V	frm-1 (wy2021) = frm-1 whole gene delete. wyIs988 = [pDHC280 ser-2Prom3::GFP::MAPPER 1.5 ng/ul, pDHC270 ser-2Prom3::mScarlet 5 ng/ul, Pord-1::GFP 50ng/ul].	This paper
	TV29539	frm-2 (wy2017) III; wyIs988 V	frm-2 (wy2017) = frm-2 whole gene delete. wyIs988 = [pDHC280 ser-2Prom3::GFP::MAPPER 1.5 ng/ul, pDHC270 ser-2Prom3::mScarlet 5 ng/ul, Pord-1::GFP 50ng/ul].	This paper
	TV30470	erm-1(wy2084) I; wySi1018 III; wyIs988 V	erm-1(wy2084) = endogenous loxp::erm-1::loxp. wySi1018=[pnhr-81::Cre::tbb 3'UTR]. wyIs988 = [pDHC280 ser-2Prom3::GFP::MAPPER 1.5 ng/ul, pDHC270 ser-2Prom3::mScarlet 5 ng/ul, Pord-1::GFP 50ng/ul].	This paper
	TV29825	frm-4 (wy1998) I; frm-1 (wy2021) I; wyIs988 V	frm-4 (wy1998) = frm-4 whole gene delete. frm-1 (wy2021) = frm-1 whole gene delete. wyIs988 = [pDHC280 ser-2Prom3::GFP::MAPPER 1.5 ng/ul, pDHC270 ser-2Prom3::mScarlet 5 ng/ul, Pord-1::GFP 50ng/ul].	This paper
	TV29927	frm-4 (wy1998) I; frm-2 (wy2017) III; wyIs988 V	frm-4 (wy1998) = frm-4 whole gene delete. frm-2 (wy2017) = frm-2 whole gene delete. wyIs988 = [pDHC280 ser-2Prom3::GFP::MAPPER 1.5 ng/ul, pDHC270 ser-2Prom3::mScarlet 5 ng/ul, Pord-1::GFP 50ng/ul].	This paper
	TV30477	frm-4 (wy1998) I; erm-1 (wy2084) I; wySi1018 III; wyIs988 V	frm-4 (wy1998) = frm-4 whole gene delete. erm-1(wy2084) = endogenous loxp::erm-1::loxp. wySi1018=[pnhr-81::Cre::tbb 3'UTR]. wyIs988 = [pDHC280 ser-2Prom3::GFP::MAPPER 1.5 ng/ul, pDHC270 ser-2Prom3::mScarlet 5 ng/ul, Pord-1::GFP 50ng/ul].	This paper
Figure 2d	TV29867	frm-4 (wy2064) I; bmdSi350 I; wySi996 V	frm-4 (wy2064) = endogenous GFP::FLPon::FRM-4. bmdSi350 = [wrt-2p::FLP::P2A::H2B::2xmTurq2]. wySi996 = [pdes-2::Flex(FRT)-myrmScarlet::let-858 3'UTR].	This paper but bmdSi350 from CGC	Reference: Xiao Y, et al. An expandable FLP-ON::TIR1 system for precise spatiotemporal protein degradation in C. elegans. bioRxiv 2022.10.14.512315; doi: https://doi.org/10.1101/2022.10.14.512315
	TV30480	frm-1 (wy2021) I; frm-4 (wy2064) I; bmdSi350 I; wySi996 V	frm-1 (wy2021) = frm-1 whole gene delete. frm-4 (wy2064) = endogenous GFP::FLPon::FRM-4. bmdSi350 = [wrt-2p::FLP::P2A::H2B::2xmTurq2]. wySi996 = [pdes-2::Flex(FRT)-myrmScarlet::let-858 3'UTR].	This paper
	TV30395	frm-4 (wy2171) I; bmdSi350 I; wySi996 V	frm-4 (wy2171) = endogenous GFP::FLPon::FRM-4 (C24A11.8c.1 Δ505-529). bmdSi350 = [wrt-2p::FLP::P2A::H2B::2xmTurq2]. wySi996 = [pdes-2::Flex(FRT)-myrmScarlet::let-858 3'UTR].	This paper
	TV30117	frm-1 (wy2097) I; bmdSi350 I; wySi996 V	frm-1 (wy2097) = endogenous FRM-1::FLPon::GFP. bmdSi350 = [wrt-2p::FLP::P2A::H2B::2xmTurq2]. wySi996 = [pdes-2::Flex(FRT)-myrmScarlet::let-858 3'UTR].	This paper
	TV30221	frm-4 (wy1998) I; frm-1 (wy2097) I; bmdSi350 I; wySi996 V	frm-4 (wy1998) = frm-4 whole gene delete. frm-1 (wy2097) = endogenous FRM-1::FLPon::GFP. bmdSi350 = [wrt-2p::FLP::P2A::H2B::2xmTurq2]. wySi996 = [pdes-2::Flex(FRT)-myrmScarlet::let-858 3'UTR].	This paper
	TV30394	frm-4 (wy2170) I; frm-1 (wy2097) I; bmdSi350 I; wySi996 V	frm-4 (wy2170) = endogenous FRM-4(C24A11.8c.1 Δ505-529). frm-1 (wy2097) = endogenous FRM-1::FLPon::GFP. bmdSi350 = [wrt-2p::FLP::P2A::H2B::2xmTurq2]. wySi996 = [pdes-2::Flex(FRT)-myrmScarlet::let-858 3'UTR]	This paper
Figure 2e	TV30425	frm-4 (wy2064) I; bmdSi350 I; wyEx10878	frm-4 (wy2064) = endogenous GFP::FLPon::FRM-4. bmdSi350 = [wrt-2p::FLP::P2A::H2B::2xmTurq2]. wyEx10878 = [pDHC292 ser-2Prom3::mScarlet::MAPPER 0.5 ng/ul, Pord-1::GFP 50 ng/ul]	This paper
Figure 2f	TV30159	frm-1 (wy2097) I; bmdSi350 I; wyEx10832	frm-1 (wy2097) = endogenous FRM-1::FLPon::GFP. bmdSi350 = [wrt-2p::FLP::P2A::H2B::2xmTurq2]. wyEx10832 = [pDHC292 ser-2Prom3::mScarlet::MAPPER 1.5 ng/ul, Pord-1::GFP 50 ng/ul]	This paper
Extended Data Figure 1 for Figure 2
Extended Data Figure 1b	TV28625	wyIs988 V	wyIs988 = [pDHC280 ser-2Prom3::GFP::MAPPER 1.5 ng/ul, pDHC270 ser-2Prom3::mScarlet 5 ng/ul, Pord-1::GFP 50ng/ul].	This paper
	TV29477	frm-4 (wy1998) I; wyIs988 V	frm-4 (wy1998) = frm-4 whole gene delete. wyIs988 = [pDHC280 ser-2Prom3::GFP::MAPPER 1.5 ng/ul, pDHC270 ser-2Prom3::mScarlet 5 ng/ul, Pord-1::GFP 50ng/ul].	This paper
	TV29533	frm-4 (wy2014) I; wyIs988 V	frm-4 (wy2014) = endogenous FRM-4 (ΔB41). wyIs988 = [pDHC280 ser-2Prom3::GFP::MAPPER 1.5 ng/ul, pDHC270 ser-2Prom3::mScarlet 5 ng/ul, Pord-1::GFP 50ng/ul].	This paper
	TV29534	frm-4 (wy2015) I; wyIs988 V	frm-4 (wy2015) = endogenous FRM-4 (ΔFERM_C). wyIs988 = [pDHC280 ser-2Prom3::GFP::MAPPER 1.5 ng/ul, pDHC270 ser-2Prom3::mScarlet 5 ng/ul, Pord-1::GFP 50ng/ul].	This paper
	TV29552	frm-4 (wy2020) I; wyIs988 V	frm-4 (wy2020) = endogenous FRM-4 (ΔTM). wyIs988 = [pDHC280 ser-2Prom3::GFP::MAPPER 1.5 ng/ul, pDHC270 ser-2Prom3::mScarlet 5 ng/ul, Pord-1::GFP 50ng/ul].	This paper
Extended Data Figure 1d	TV29867	frm-4 (wy2064) I; bmdSi350 I; wySi996 V	frm-4 (wy2064) = endogenous GFP::FLPon::FRM-4. bmdSi350 = [wrt-2p::FLP::P2A::H2B::2xmTurq2]. wySi996 = [pdes-2::Flex(FRT)-myrmScarlet::let-858 3'UTR].	This paper
	TV29921	frm-4 (wy2070) I; bmdSi350 I; wySi996 V	frm-4 (wy2070) = endogenous GFP::FLPon::FRM-4 (ΔB41). bmdSi350 = [wrt-2p::FLP::P2A::H2B::2xmTurq2]. wySi996 = [pdes-2::Flex(FRT)-myrmScarlet::let-858 3'UTR].	This paper
	TV29920	frm-4 (wy2069) I; bmdSi350 I; wySi996 V	frm-4 (wy2069) = endogenous GFP::FLPon::FRM-4 (ΔFERM_C). bmdSi350 = [wrt-2p::FLP::P2A::H2B::2xmTurq2]. wySi996 = [pdes-2::Flex(FRT)-myrmScarlet::let-858 3'UTR].	This paper
	TV29923	frm-4 (wy2071) I; bmdSi350 I; wySi996 V	frm-4 (wy2071) = endogenous GFP::FLPon::FRM-4 (ΔTM). bmdSi350 = [wrt-2p::FLP::P2A::H2B::2xmTurq2]. wySi996 = [pdes-2::Flex(FRT)-myrmScarlet::let-858 3'UTR].	This paper
Extended Data Figure 1g	TV30799	frm-4 (wy2206) I; wySi919 V; unc-86 (wy1955) III	frm-4 (wy2206) = endogenous StayGold::linker::FRM-4. wySi919 =[des-2ps::myr-mScarlet::let-858 3' UTR]. unc-86 (wy1955) = endogenous unc-86::P2A::mScarlet.	This paper
Extended Data Figure 1h	TV30659	frm-4 (wy2206) I; wySi919 V	frm-4 (wy2206) = endogenous StayGold::linker::FRM-4. wySi919 =[des-2ps::myr-mScarlet::let-858 3' UTR].	This paper
Extended Data Figure 3 for Figure 2
Extended Data Figure 3b	TV30117	frm-1 (wy2097) I; bmdSi350 I; wySi996 V	frm-1 (wy2097) = endogenous FRM-1::FLPon::GFP. bmdSi350 = [wrt-2p::FLP::P2A::H2B::2xmTurq2]. wySi996 = [pdes-2::Flex(FRT)-myrmScarlet::let-858 3'UTR].	This paper
	TV30310	frm-1 (wy2143) I; bmdSi350 I; wySi996 V	frm-1 (wy2097) = endogenous FRM-1 (ΔB41)::FLPon::GFP. bmdSi350 = [wrt-2p::FLP::P2A::H2B::2xmTurq2]. wySi996 = [pdes-2::Flex(FRT)-myrmScarlet::let-858 3'UTR].	This paper
	TV30311	frm-1 (wy2144) I; bmdSi350 I; wySi996 V	frm-1 (wy2097) = endogenous FRM-1 (ΔFERM_C)::FLPon::GFP. bmdSi350 = [wrt-2p::FLP::P2A::H2B::2xmTurq2]. wySi996 = [pdes-2::Flex(FRT)-myrmScarlet::let-858 3'UTR].	This paper
	TV30321	frm-1 (wy2152) I; bmdSi350 I; wySi996 V	frm-1 (wy2097) = endogenous FRM-1 (ΔFA)::FLPon::GFP. bmdSi350 = [wrt-2p::FLP::P2A::H2B::2xmTurq2]. wySi996 = [pdes-2::Flex(FRT)-myrmScarlet::let-858 3'UTR].	This paper
Figure 3
Figure 3a	TV28625	wyIs988 V	wyIs988 = [pDHC280 ser-2Prom3::GFP::MAPPER 1.5 ng/ul, pDHC270 ser-2Prom3::mScarlet 5 ng/ul, Pord-1::GFP 50ng/ul].	This paper
	TV29825	frm-4 (wy1998) I; frm-1 (wy2021) I; wyIs988 V	frm-4 (wy1998) = frm-4 whole gene delete. frm-1 (wy2021) = frm-1 whole gene delete. wyIs988 = [pDHC280 ser-2Prom3::GFP::MAPPER 1.5 ng/ul, pDHC270 ser-2Prom3::mScarlet 5 ng/ul, Pord-1::GFP 50ng/ul].	This paper
Figure 4
Figure 4a	TV28625	wyIs988 V	wyIs988 = [pDHC280 ser-2Prom3::GFP::MAPPER 1.5 ng/ul, pDHC270 ser-2Prom3::mScarlet 5 ng/ul, Pord-1::GFP 50ng/ul].	This paper
	TV29825	frm-4 (wy1998) I; frm-1 (wy2021) I; wyIs988 V	frm-4 (wy1998) = frm-4 whole gene delete. frm-1 (wy2021) = frm-1 whole gene delete. wyIs988 = [pDHC280 ser-2Prom3::GFP::MAPPER 1.5 ng/ul, pDHC270 ser-2Prom3::mScarlet 5 ng/ul, Pord-1::GFP 50ng/ul].	This paper
	TV30126	wyIs988 V; hrtEx54	wyIs988 = [pDHC280 ser-2Prom3::GFP::MAPPER 1.5 ng/ul, pDHC270 ser-2Prom3::mScarlet 5 ng/ul, Pord-1::GFP 50ng/ul]. hrtEx54 [des-2p::mKate::SpvB + unc-119(+) + lin-48p::tdTomato].	This paper but hrtEx54 from CGC	Reference: Harterink M, et al. J Cell Sci. 2018 Oct 22;131(20):jcs223107. PMID: 30254025.
Figure 4c	TV29867	frm-4 (wy2064) I; bmdSi350 I; wySi996 V	frm-4 (wy2064) = endogenous GFP::FLPon::FRM-4. bmdSi350 = [wrt-2p::FLP::P2A::H2B::2xmTurq2]. wySi996 = [pdes-2::Flex(FRT)-myrmScarlet::let-858 3'UTR].	This paper
	TV30125	frm-4 (wy2064) I; bmdSi350 I; wySi996 V; hrtEx54	frm-4 (wy2064) = endogenous GFP::FLPon::FRM-4. bmdSi350 = [wrt-2p::FLP::P2A::H2B::2xmTurq2]. wySi996 = [pdes-2::Flex(FRT)-myrmScarlet::let-858 3'UTR]. hrtEx54 [des-2p::mKate::SpvB + unc-119(+) + lin-48p::tdTomato].	This paper
Figure 5
Figure 5a	TV30101	frm-4 (wy2088) I; bmdSi350 I; wyEx10823	frm-4 (wy2088) = endogenous mScarlet::FLPon::FRM-4. bmdSi350 = [wrt-2p::FLP::P2A::H2B::2xmTurq2]. wyEx10823 = [pXD200 ser2prom3::GFP::moesinABD 4 ng/ul, Pord-1::GFP 50 ng/ul].	This paper
Figure 5b	TV30865	frm-4(wy2206); wyEx10920	frm-4 (wy2206) = endogenous StayGold::linker::FRM-4. wyEx10920 = [pDHC414 ser-2Prom3::TOMM-20(1-54AA)::linker::mScarlet::linker::frm-4 DNA(ΔTM) 2 ng/ul, myo-2::mCherry 2 ng/ul, DNA ladder].	This paper
Figure 5c	TV30680	wyEx10823; wyEx10904	wyEx10823 = [pXD200 ser2prom3::GFP::moesinABD 4 ng/ul, Pord-1::GFP 50 ng/ul]. wyEx10904 = [pDHC388 ser-2Prom3::TOMM-20(1-54AA)::linker::mScarlet 2 ng/ul, myo-2::mCherry 2 ng/ul, DNA ladder]	This paper
	TV30869	frm-4 (wy1998) I; frm-1 (wy2021) I; wyEx10823; wyEx10920	frm-4 (wy1998) = frm-4 whole gene delete. frm-1 (wy2021) = frm-1 whole gene delete. wyEx10823 = [pXD200 ser2prom3::GFP::moesinABD 4 ng/ul, Pord-1::GFP 50 ng/ul]. wyEx10920 = [pDHC414 ser-2Prom3::TOMM-20(1-54AA)::linker::mScarlet::linker::frm-4 DNA(ΔTM) 2 ng/ul, myo-2::mCherry 2 ng/ul, DNA ladder].	This paper
Movie
Movie 1	TV30334	unc-86 (wy1955) III; wyEx10855	unc-86 (wy1955) = endogenous unc-86::P2A::mScarlet. wyEx10855 = [pDHC363 unc-86p::mNeonGREEN::MAPPER 5 ng/ul, Pord-1::GFP 50 ng/ul]	This paper
Movie 2	TV30409	frm-4 (wy1998) I; frm-1 (wy2021) I; unc-86 (wy1955) III; wyEx10855	frm-4 (wy1998) = frm-4 whole gene delete. frm-1 (wy2021) = frm-1 whole gene delete. unc-86 (wy1955) = endogenous unc-86::P2A::mScarlet. wyEx10855 = [pDHC363 unc-86p::mNeonGREEN::MAPPER 5 ng/ul, Pord-1::GFP 50 ng/ul]	This paper

### Sheet: PLASMIDS
Plasmids	Citation
pDHC280 ser-2Prom3::GFP::MAPPER	This paper
pDHC270 ser-2Prom3::mScarlet	This paper
pDHC292 ser-2Prom3::mScarlet::MAPPER	This paper
pDHC329 ser-2Prom3::frm-4 C24A11.8 DNA	This paper
pXD200 ser2prom3::GFP::moesinABD	This paper
pDHC414 ser-2Prom3::TOMM-20(1-54AA)::linker::mScarlet::linker::frm-4 DNA(ΔTM)	This paper
pDHC388 ser-2Prom3::TOMM-20(1-54AA)::linker::mScarle	This paper
pDHC363 unc-86p::mNeonGREEN::MAPPER	This paper

### Sheet: crRNA, Primers
Mutants:	crRNA		Primers
frm-4 (wy1998) = frm-4 whole gene delete.	ATGGACTGATAACAACTGATAGG	TATTGCTGGTCGGAACCACGTGG	TCTTTGATGAGACAGTTCTCG	CCTTGTCGAAGTCGTAAGTC	CAGTGAATCCGCAAATCTTC
frm-1 (wy2021) = frm-1 whole gene delete.	TGCAATAGAGAGTACTGATGCGG	ACGGAGGTTGAAAACAACTTTGG	TTCGGGCGATTGGAGAATAC	TTCAAACTGGCTACCCGATAC	CGAATTGAAGAGGACTTACCAGAAT
frm-2 (wy2017) = frm-2 whole gene delete.	AAGATTGACAATTGGTTAGTTGG	AGTGCTAGAGTCTTCTAATCTGG	TTCTGGAAGATTCGTTCGACC	CGAAGAATGGACACAACTGATAATC	GAAGTCCAGTGAAGGGAAGGA
erm-1(wy2084) = endogenous loxp::erm-1::loxp.	CATGTGTCACTTTGAATTTTCGG	TTTTATTGATCATCTAGATCTGG	CCGGAAATAATAGCCCTGTACC	GTCCGAGTCGAAGATGGATTG	TTATTGTCCACCGGAAACCTC	GTCATAATACGGCGTTCCCA
frm-4 (wy2064) = endogenous GFP::FLPon::FRM-4.	ATCGGTTTTCGTGTTTCCAGGGG		ATTCTAGCCTATACCTCCATTCTC	CGATGCTTATGGTGATCCTG
frm-4 (wy2171) = endogenous GFP::FLPon::FRM-4 (C24A11.8c.1 Δ505-529).	TGCTGTTGAGTGTGGACAATTGG	TGTTCATCTTATCAAGCGAGAGG	TCTTCTACGACAAACGCCAC	GTCGGAATGCTGTTGAGTGT	CTCGTCTGAAATGGCTCTGAA
frm-1 (wy2097) = endogenous FRM-1::FLPon::GFP.	TAATGATGAAAAGAATTATTGGG		TGCCGGAATGTTTAGACTGAG	GTATCGGGTAGCCAGTTTGAA
frm-4 (wy2170) = endogenous FRM-4(C24A11.8c.1 Δ505-529).	TGCTGTTGAGTGTGGACAATTGG	TGTTCATCTTATCAAGCGAGAGG	TCTTCTACGACAAACGCCAC	GTCGGAATGCTGTTGAGTGT	CTCGTCTGAAATGGCTCTGAA
frm-4 (wy2014) = endogenous FRM-4 (ΔB41).	TTGCACGACTCTGATATTATTGG	CTTCTCCAGAAACTCCAATTCGG	GCCCGTTTCGTTCCATCTTC	TCCAGCACGTCTAAGGGATC	GTCCATTCAGTGTCCCAGTG
frm-4 (wy2015) = endogenous FRM-4 (ΔFERM_C).	AAAGGAATTCTTATTTACACTGG	TTTCAATGAAACTTCTGCTCAGG	TACTGTCCGACCTCTTCAGC	ATTATCGTGGGCAGATCACAG	GTGGCGTTTGTCGTAGAAGA
frm-4 (wy2020) = endogenous FRM-4 (ΔTM).	CAACGATGAGCAGAAGTATTAGG		TGGATCTGGCGTTGATTTGG	CTTCCTAATACTTCTGCTCATCGTTG	CCAGCGAAGAGGATGAATTTGTATA
frm-4 (wy2070) = endogenous GFP::FLPon::FRM-4 (ΔB41).	TTGCACGACTCTGATATTATTGG	CTTCTCCAGAAACTCCAATTCGG	GCTGTCTCATCCTACTTTCACC	TCCAGCACGTCTAAGGGATC	GTCCATTCAGTGTCCCAGTG
frm-4 (wy2069) = endogenous GFP::FLPon::FRM-4 (ΔFERM_C).	AAAGGAATTCTTATTTACACTGG	TTTCAATGAAACTTCTGCTCAGG	TACTGTCCGACCTCTTCAGC	ATTATCGTGGGCAGATCACAG	GTGGCGTTTGTCGTAGAAGA
frm-4 (wy2071) = endogenous GFP::FLPon::FRM-4 (ΔTM).	CAACGATGAGCAGAAGTATTAGG		TGGATCTGGCGTTGATTTGG	CTTCCTAATACTTCTGCTCATCGTTG	CCAGCGAAGAGGATGAATTTGTATA
frm-4 (wy2206) = endogenous StayGold::linker::FRM-4.	ATCGGTTTTCGTGTTTCCAGGGG		ATTCTAGCCTATACCTCCATTCTC	CGATGCTTATGGTGATCCTG
frm-1 (wy2097) = endogenous FRM-1 (ΔB41)::FLPon::GFP.	TCTTCCCGACGGAGTTCAAAAGG	CTACGGAATCCACCTTTTCAAGG	ACACCAATTCATCCCTTCTGTC	CAGAGATGACGGATGCCTAC	GATCACCCTCAAGAAATTGGC
frm-1 (wy2097) = endogenous FRM-1 (ΔFERM_C)::FLPon::GFP.	GACAAGAAGCCTGTGGACGTTGG	GATTTATGTGTCTTGTCTTCAGG	GCCAATTTCTTGAGGGTGATC	TTGGAAGTGTGCAGTCGAAC	CGAATCCGTGAGATTGAGTGTT
frm-1 (wy2097) = endogenous FRM-1 (ΔFA)::FLPon::GFP.	TCTTCAACTTTGGCTCCCAGCGG		TTGGAAGTGTGCAGTCGAAC	CAAGGACGCACTCAATTCCAG	GTTCACGCAGAAATAGAAGAGGG
